# Age-related dysregulation of the retinal transcriptome in African turquoise killifish

**DOI:** 10.1101/2024.02.21.581372

**Authors:** Steven Bergmans, Nicole C. L. Noel, Luca Masin, Ellen G. Harding, Aleksandra M. Krzywańska, Julie D. De Schutter, Rajagopal Ayana, Chi-Kuo Hu, Lut Arckens, Philip A. Ruzycki, Ryan B. MacDonald, Brian S. Clark, Lieve Moons

## Abstract

Age-related vision loss caused by retinal neurodegenerative pathologies is becoming more prevalent in our ageing society. To understand the physiological and molecular impact of ageing on retinal homeostasis, we used the short-lived African turquoise killifish, a model known to naturally develop central nervous system (CNS) ageing hallmarks and vision loss. Bulk and single-cell RNA-sequencing (scRNA-seq) of three age groups (6-, 12-, and 18-week-old) identified transcriptional ageing fingerprints in the killifish retina, unveiling pathways also identified in the aged brain, including oxidative stress, gliosis, and inflammageing. These findings were comparable to observations in ageing mouse retina. Additionally, transcriptional changes in genes related to retinal diseases, such as glaucoma and age-related macular degeneration, were observed. The cellular heterogeneity in the killifish retina was characterised, confirming the presence of all typical vertebrate retinal cell types. Data integration from age-matched samples between the bulk and scRNA-seq experiments revealed a loss of cellular specificity in gene expression upon ageing, suggesting potential disruption in transcriptional homeostasis. Differential expression analysis within the identified cell types highlighted the role of glial/immune cells as important stress regulators during ageing. Our work emphasises the value of the fast-ageing killifish in elucidating molecular signatures in age-associated retinal disease and vision decline. This study contributes to the understanding of how age-related changes in molecular pathways may impact CNS health, providing insights that may inform future therapeutic strategies for age-related pathologies.

**Highlights:**

- The aged killifish retina displays several ageing hallmarks, such as oxidative stress, gliosis and inflammageing, at the transcriptome level.
- Risk genes for neurodegenerative disorders show dysregulation in the old killifish retina.
- All vertebrate retinal cell types are present in the killifish retina.
- Transcriptional dysregulation in the aged killifish retina is observed across cell types.
