## Supplementary material for "Age-related dysregulation of the retinal transcriptome in African turquoise killifish": Table S2

### Sheet: upreg_BP
	GO biological process complete	Homo sapiens - REFLIST (20589)	upload_1 (336)	upload_1 (expected)	upload_1 (over/under)	upload_1 (fold Enrichment)	upload_1 (raw P-value)	upload_1 (FDR)
0	response to redox state (GO:0051775)	13	4	0.21	+	18.85	0.000132	0.0215
1	positive regulation of alcohol biosynthetic process (GO:1902932)	26	5	0.42	+	11.78	0.000125	0.0206
2	regulation of dopamine secretion (GO:0014059)	37	6	0.6	+	9.94	6.06e-05	0.0129
3	regulation of monocyte chemotaxis (GO:0090025)	31	5	0.51	+	9.88	0.00026	0.0347
4	retinoic acid metabolic process (GO:0042573)	32	5	0.52	+	9.57	0.000296	0.038
5	positive T cell selection (GO:0043368)	33	5	0.54	+	9.28	0.000337	0.0425
6	fat-soluble vitamin metabolic process (GO:0006775)	41	6	0.67	+	8.97	0.000101	0.0178
7	retinol metabolic process (GO:0042572)	53	7	0.86	+	8.09	4.81e-05	0.0112
9	regulation of alcohol biosynthetic process (GO:1902930)	49	6	0.8	+	7.5	0.000245	0.0343
8	negative regulation of coagulation (GO:0050819)	49	6	0.8	+	7.5	0.000245	0.0346
10	retinoid metabolic process (GO:0001523)	85	10	1.39	+	7.21	3.01e-06	0.00137
11	diterpenoid metabolic process (GO:0016101)	88	10	1.44	+	6.96	4e-06	0.00159
12	terpenoid metabolic process (GO:0006721)	99	10	1.62	+	6.19	1.04e-05	0.0033
13	negative regulation of response to wounding (GO:1903035)	88	8	1.44	+	5.57	0.000158	0.0246
14	isoprenoid metabolic process (GO:0006720)	135	10	2.2	+	4.54	0.000121	0.0205
15	negative regulation of neuron projection development (GO:0010977)	141	10	2.3	+	4.35	0.000169	0.026
16	organic hydroxy compound transport (GO:0015850)	174	12	2.84	+	4.23	4.97e-05	0.0113
17	locomotory behavior (GO:0007626)	204	14	3.33	+	4.21	1.25e-05	0.00388
18	adult behavior (GO:0030534)	150	10	2.45	+	4.09	0.000271	0.0353
19	hormone metabolic process (GO:0042445)	208	12	3.39	+	3.54	0.000243	0.0349
20	cellular response to chemical stress (GO:0062197)	270	15	4.41	+	3.4	6.28e-05	0.013
21	cellular response to oxidative stress (GO:0034599)	218	12	3.56	+	3.37	0.000364	0.0445
23	response to oxidative stress (GO:0006979)	367	20	5.99	+	3.34	5.06e-06	0.00192
22	visual perception (GO:0007601)	220	12	3.59	+	3.34	0.000394	0.0478
24	rhythmic process (GO:0048511)	280	15	4.57	+	3.28	9.25e-05	0.0171
25	regulation of body fluid levels (GO:0050878)	350	18	5.71	+	3.15	3.12e-05	0.00782
26	response to steroid hormone (GO:0048545)	289	14	4.72	+	2.97	0.000418	0.0492
27	response to salt (GO:1902074)	389	18	6.35	+	2.84	0.000113	0.0194
28	regulation of secretion (GO:0051046)	624	27	10.18	+	2.65	7.37e-06	0.00254
30	anterograde trans-synaptic signaling (GO:0098916)	416	18	6.79	+	2.65	0.00025	0.0344
29	chemical synaptic transmission (GO:0007268)	416	18	6.79	+	2.65	0.00025	0.0347
31	organic hydroxy compound metabolic process (GO:1901615)	489	21	7.98	+	2.63	8.58e-05	0.0166
32	regulation of protein transport (GO:0051223)	514	22	8.39	+	2.62	6.11e-05	0.0128
33	regulation of establishment of protein localization (GO:0070201)	539	23	8.8	+	2.61	4.35e-05	0.0102
34	regulation of protein kinase activity (GO:0045859)	615	26	10.04	+	2.59	1.61e-05	0.00453
35	trans-synaptic signaling (GO:0099537)	433	18	7.07	+	2.55	0.000396	0.0473
36	positive regulation of protein phosphorylation (GO:0001934)	711	29	11.6	+	2.5	1.49e-05	0.0043
37	actin cytoskeleton organization (GO:0030036)	544	22	8.88	+	2.48	0.000134	0.0217
38	positive regulation of phosphorylation (GO:0042327)	771	31	12.58	+	2.46	8.14e-06	0.00269
39	regulation of cellular localization (GO:0060341)	981	39	16.01	+	2.44	5.38e-07	0.000334
40	negative regulation of cell population proliferation (GO:0008285)	708	28	11.55	+	2.42	2.95e-05	0.00751
41	enzyme-linked receptor protein signaling pathway (GO:0007167)	639	25	10.43	+	2.4	9.62e-05	0.0172
44	response to organic cyclic compound (GO:0014070)	871	34	14.21	+	2.39	4.42e-06	0.00172
43	positive regulation of phosphate metabolic process (GO:0045937)	845	33	13.79	+	2.39	6.18e-06	0.00218
42	positive regulation of phosphorus metabolic process (GO:0010562)	845	33	13.79	+	2.39	6.18e-06	0.00223
46	regulation of secretion by cell (GO:1903530)	565	22	9.22	+	2.39	0.000289	0.0374
45	response to inorganic substance (GO:0010035)	539	21	8.8	+	2.39	0.00041	0.0486
47	regulation of hormone levels (GO:0010817)	542	21	8.85	+	2.37	0.000427	0.0495
48	regulation of protein phosphorylation (GO:0001932)	1071	41	17.48	+	2.35	8.16e-07	0.000487
49	regulation of kinase activity (GO:0043549)	709	27	11.57	+	2.33	6.81e-05	0.0137
50	actin filament-based process (GO:0030029)	605	23	9.87	+	2.33	0.000258	0.0348
51	regulation of protein localization (GO:0032880)	874	33	14.26	+	2.31	1.61e-05	0.00447
53	regulation of phosphorus metabolic process (GO:0051174)	1316	49	21.48	+	2.28	1.37e-07	0.000125
52	regulation of phosphate metabolic process (GO:0019220)	1315	49	21.46	+	2.28	1.35e-07	0.000131
54	regulation of phosphorylation (GO:0042325)	1170	43	19.09	+	2.25	1.33e-06	0.00071
55	chemical homeostasis (GO:0048878)	876	32	14.3	+	2.24	3.33e-05	0.00796
56	positive regulation of transport (GO:0051050)	925	33	15.1	+	2.19	5.26e-05	0.0117
57	positive regulation of protein modification process (GO:0031401)	935	33	15.26	+	2.16	5.74e-05	0.0124
58	response to lipid (GO:0033993)	854	30	13.94	+	2.15	0.000158	0.0247
59	response to cytokine (GO:0034097)	819	28	13.37	+	2.09	0.000362	0.0449
60	regulation of response to external stimulus (GO:0032101)	1062	36	17.33	+	2.08	5.6e-05	0.0123
61	negative regulation of programmed cell death (GO:0043069)	920	31	15.01	+	2.06	0.000179	0.027
62	negative regulation of apoptotic process (GO:0043066)	892	30	14.56	+	2.06	0.000241	0.0349
63	response to organonitrogen compound (GO:0010243)	986	33	16.09	+	2.05	0.000156	0.0248
64	cellular response to endogenous stimulus (GO:0071495)	1201	40	19.6	+	2.04	3.25e-05	0.00802
65	regulation of cell population proliferation (GO:0042127)	1674	55	27.32	+	2.01	1.05e-06	0.000601
66	regulation of localization (GO:0032879)	2131	69	34.78	+	1.98	4.56e-08	6.43e-05
67	response to oxygen-containing compound (GO:1901700)	1681	54	27.43	+	1.97	3.06e-06	0.00136
68	response to nitrogen compound (GO:1901698)	1060	34	17.3	+	1.97	0.000267	0.0351
69	regulation of protein modification process (GO:0031399)	1443	46	23.55	+	1.95	2.22e-05	0.00594
70	regulation of transport (GO:0051049)	1776	56	28.98	+	1.93	3.37e-06	0.00141
71	response to endogenous stimulus (GO:0009719)	1464	46	23.89	+	1.93	2.65e-05	0.00686
72	vesicle-mediated transport (GO:0016192)	1306	40	21.31	+	1.88	0.000177	0.0269
73	response to organic substance (GO:0010033)	2592	79	42.3	+	1.87	5.4e-08	5.99e-05
74	positive regulation of protein metabolic process (GO:0051247)	1425	43	23.26	+	1.85	0.000135	0.0216
75	negative regulation of signal transduction (GO:0009968)	1266	38	20.66	+	1.84	0.000364	0.0449
77	regulation of biological quality (GO:0065008)	2934	87	47.88	+	1.82	2.84e-08	7.36e-05
76	tissue development (GO:0009888)	1753	52	28.61	+	1.82	3.28e-05	0.00796
78	regulation of response to stress (GO:0080134)	1418	42	23.14	+	1.81	0.000216	0.032
80	negative regulation of response to stimulus (GO:0048585)	1637	48	26.71	+	1.8	0.000103	0.0179
79	defense response (GO:0006952)	1431	42	23.35	+	1.8	0.000328	0.0418
81	regulation of apoptotic process (GO:0042981)	1471	43	24.01	+	1.79	0.000264	0.035
82	cellular response to chemical stimulus (GO:0070887)	2397	69	39.12	+	1.76	3.35e-06	0.00145
83	cellular response to organic substance (GO:0071310)	1777	51	29	+	1.76	0.000122	0.0204
84	positive regulation of multicellular organismal process (GO:0051240)	1654	47	26.99	+	1.74	0.000253	0.0345
85	biological process involved in interspecies interaction between organisms (GO:0044419)	1553	44	25.34	+	1.74	0.000395	0.0476
86	positive regulation of cellular metabolic process (GO:0031325)	2976	83	48.57	+	1.71	1.06e-06	0.000591
87	positive regulation of signaling (GO:0023056)	1726	48	28.17	+	1.7	0.00034	0.0425
90	establishment of localization (GO:0051234)	3943	108	64.35	+	1.68	1.88e-08	5.84e-05
89	positive regulation of metabolic process (GO:0009893)	3825	105	62.42	+	1.68	2.95e-08	6.55e-05
88	response to stress (GO:0006950)	3424	94	55.88	+	1.68	2.91e-07	0.000216
91	positive regulation of response to stimulus (GO:0048584)	2203	60	35.95	+	1.67	8.8e-05	0.0169
92	anatomical structure morphogenesis (GO:0009653)	2244	61	36.62	+	1.67	9.6e-05	0.0173
93	cell differentiation (GO:0030154)	3590	97	58.59	+	1.66	3.33e-07	0.000235
96	transport (GO:0006810)	3774	101	61.59	+	1.64	2.64e-07	0.000205
94	cellular developmental process (GO:0048869)	3614	97	58.98	+	1.64	5.25e-07	0.00034
95	regulation of protein metabolic process (GO:0051246)	2462	66	40.18	+	1.64	6.36e-05	0.013
97	cell development (GO:0048468)	2185	58	35.66	+	1.63	0.000244	0.0348
98	positive regulation of macromolecule metabolic process (GO:0010604)	3514	93	57.35	+	1.62	1.79e-06	0.000925
99	localization (GO:0051179)	4507	118	73.55	+	1.6	4.1e-08	7.08e-05
102	regulation of signaling (GO:0023051)	3396	88	55.42	+	1.59	8.13e-06	0.00274
101	positive regulation of nitrogen compound metabolic process (GO:0051173)	3121	81	50.93	+	1.59	2.29e-05	0.00603
100	response to external stimulus (GO:0009605)	2422	63	39.53	+	1.59	0.000232	0.034
104	regulation of cell communication (GO:0010646)	3405	87	55.57	+	1.57	1.65e-05	0.0045
103	animal organ development (GO:0048513)	2925	75	47.73	+	1.57	7.75e-05	0.0154
106	signaling (GO:0023052)	5119	130	83.54	+	1.56	3.66e-08	7.1e-05
105	regulation of signal transduction (GO:0009966)	2992	76	48.83	+	1.56	9.09e-05	0.017
107	cell communication (GO:0007154)	5278	132	86.13	+	1.53	5.33e-08	6.89e-05
108	response to chemical (GO:0042221)	3899	97	63.63	+	1.52	1.27e-05	0.00387
109	regulation of response to stimulus (GO:0048583)	3960	98	64.62	+	1.52	1.43e-05	0.00418
110	developmental process (GO:0032502)	5702	140	93.05	+	1.5	5.38e-08	6.42e-05
111	system development (GO:0048731)	3553	87	57.98	+	1.5	8.19e-05	0.0161
112	regulation of multicellular organismal process (GO:0051239)	2983	73	48.68	+	1.5	0.000425	0.0496
114	positive regulation of biological process (GO:0048518)	6219	150	101.49	+	1.48	4.17e-08	6.48e-05
113	positive regulation of cellular process (GO:0048522)	5511	133	89.94	+	1.48	4.36e-07	0.000295
115	signal transduction (GO:0007165)	4819	116	78.64	+	1.48	5.08e-06	0.00188
118	cellular response to stimulus (GO:0051716)	6472	154	105.62	+	1.46	5.89e-08	6.09e-05
116	negative regulation of biological process (GO:0048519)	5320	127	86.82	+	1.46	2.23e-06	0.00105
117	anatomical structure development (GO:0048856)	5201	124	84.88	+	1.46	3.5e-06	0.00143
119	multicellular organism development (GO:0007275)	3966	93	64.72	+	1.44	0.000213	0.0319
120	cellular component organization (GO:0016043)	5560	128	90.74	+	1.41	1.36e-05	0.00406
121	negative regulation of cellular process (GO:0048523)	4705	108	76.78	+	1.41	0.000109	0.0188
122	response to stimulus (GO:0050896)	8243	189	134.52	+	1.4	3.01e-09	1.56e-05
123	regulation of metabolic process (GO:0019222)	6719	152	109.65	+	1.39	1.89e-06	0.000916
124	cellular component organization or biogenesis (GO:0071840)	5774	129	94.23	+	1.37	5.12e-05	0.0115
125	multicellular organismal process (GO:0032501)	6713	149	109.55	+	1.36	1.01e-05	0.00327
126	regulation of primary metabolic process (GO:0080090)	5825	129	95.06	+	1.36	8.95e-05	0.0169
127	regulation of macromolecule metabolic process (GO:0060255)	6188	135	100.98	+	1.34	9.39e-05	0.0172
128	biological regulation (GO:0065007)	12228	253	199.55	+	1.27	1.48e-09	1.15e-05
129	regulation of biological process (GO:0050789)	11806	244	192.67	+	1.27	1.08e-08	4.18e-05
130	regulation of cellular process (GO:0050794)	11039	224	180.15	+	1.24	1.86e-06	0.000929
131	cellular process (GO:0009987)	14672	288	239.44	+	1.2	7.53e-10	1.17e-05
132	biological_process (GO:0008150)	17812	320	290.68	+	1.1	2.53e-07	0.000218
133	Unclassified (UNCLASSIFIED)	2777	16	45.32	-	0.35	2.53e-07	0.000207

### Sheet: downreg_BP
	GO biological process complete	Homo sapiens - REFLIST (20589)	upload_1 (68)	upload_1 (expected)	upload_1 (over/under)	upload_1 (fold Enrichment)	upload_1 (raw P-value)	upload_1 (FDR)
0	melanin biosynthetic process from tyrosine (GO:0006583)	4	3	0.01	+	> 100	1.18e-06	0.00153
1	melanin biosynthetic process (GO:0042438)	14	6	0.05	+	> 100	3.79e-11	5.89e-07
2	melanin metabolic process (GO:0006582)	15	6	0.05	+	> 100	5.3e-11	4.11e-07
3	secondary metabolite biosynthetic process (GO:0044550)	16	6	0.05	+	> 100	7.27e-11	3.76e-07
4	vitamin A metabolic process (GO:0006776)	10	3	0.03	+	90.83	9.53e-06	0.00822
5	tyrosine metabolic process (GO:0006570)	17	3	0.06	+	53.43	3.74e-05	0.0232
6	phenol-containing compound biosynthetic process (GO:0046189)	36	6	0.12	+	50.46	4.85e-09	9.42e-06
7	pigment biosynthetic process (GO:0046148)	42	7	0.14	+	50.46	2.35e-10	9.12e-07
8	melanocyte differentiation (GO:0030318)	22	3	0.07	+	41.29	7.45e-05	0.0445
9	secondary metabolic process (GO:0019748)	50	6	0.17	+	36.33	2.9e-08	5e-05
10	developmental pigmentation (GO:0048066)	43	5	0.14	+	35.21	5.11e-07	0.000793
11	pigment metabolic process (GO:0042440)	65	7	0.21	+	32.61	3.79e-09	8.42e-06
12	phenol-containing compound metabolic process (GO:0018958)	91	6	0.3	+	19.96	7.93e-07	0.00112
13	retinoid metabolic process (GO:0001523)	85	5	0.28	+	17.81	1.18e-05	0.00963
14	diterpenoid metabolic process (GO:0016101)	88	5	0.29	+	17.20	1.38e-05	0.0107
15	pigmentation (GO:0043473)	106	6	0.35	+	17.14	1.85e-06	0.00221
16	terpenoid metabolic process (GO:0006721)	99	5	0.33	+	15.29	2.38e-05	0.0168
17	visual perception (GO:0007601)	220	11	0.73	+	15.14	2.36e-10	7.33e-07
18	sensory perception of light stimulus (GO:0050953)	223	11	0.74	+	14.94	2.71e-10	7.01e-07
19	organic hydroxy compound biosynthetic process (GO:1901617)	173	6	0.57	+	10.50	2.73e-05	0.0184
20	organic hydroxy compound metabolic process (GO:1901615)	489	10	1.62	+	6.19	5.12e-06	0.00468
21	nervous system process (GO:0050877)	1462	16	4.83	+	3.31	1.82e-05	0.0134
22	system process (GO:0003008)	2080	21	6.87	+	3.06	2.16e-06	0.0024
23	developmental process (GO:0032502)	5702	37	18.83	+	1.96	4.07e-06	0.00395
24	anatomical structure development (GO:0048856)	5201	33	17.18	+	1.92	3.61e-05	0.0234
25	multicellular organismal process (GO:0032501)	6713	41	22.17	+	1.85	3.32e-06	0.00344

### Sheet: upreg_MF
	GO molecular function complete	Homo sapiens - REFLIST (20589)	upload_1 (336)	upload_1 (expected)	upload_1 (over/under)	upload_1 (fold Enrichment)	upload_1 (raw P-value)	upload_1 (FDR)
0	retinol binding (GO:0019841)	17	6	0.28	+	21.63	1.31e-06	0.00111
1	retinal binding (GO:0016918)	19	5	0.31	+	16.13	3.43e-05	0.0173
2	low-density lipoprotein particle receptor binding (GO:0050750)	25	5	0.41	+	12.26	0.000106	0.0413
3	isoprenoid binding (GO:0019840)	39	6	0.64	+	9.43	7.88e-05	0.0362
4	retinoid binding (GO:0005501)	39	6	0.64	+	9.43	7.88e-05	0.0332
5	Hsp90 protein binding (GO:0051879)	43	6	0.7	+	8.55	0.000128	0.0432
6	protein-folding chaperone binding (GO:0051087)	135	10	2.2	+	4.54	0.000121	0.0438
7	cytoskeletal protein binding (GO:0008092)	1001	37	16.34	+	2.26	5.66e-06	0.00358
8	protein-containing complex binding (GO:0044877)	1782	56	29.08	+	1.93	3.49e-06	0.00252
9	enzyme binding (GO:0019899)	2114	65	34.5	+	1.88	8.22e-07	0.000832
10	signaling receptor binding (GO:0005102)	1518	45	24.77	+	1.82	0.000138	0.0437
11	identical protein binding (GO:0042802)	2173	62	35.46	+	1.75	1.62e-05	0.00912
12	protein binding (GO:0005515)	14419	291	235.31	+	1.24	2.26e-12	5.73e-09
13	binding (GO:0005488)	16616	319	271.16	+	1.18	6.75e-14	3.42e-10
14	molecular_function (GO:0003674)	18286	327	298.42	+	1.1	1.82e-08	2.3e-05
15	Unclassified (UNCLASSIFIED)	2303	9	37.58	-	0.24	1.82e-08	3.07e-05

### Sheet: downreg_MF
	GO molecular function complete	Homo sapiens - REFLIST (20589)	upload_1 (68)	upload_1 (expected)	upload_1 (over/under)	upload_1 (fold Enrichment)	upload_1 (raw P-value)	upload_1 (FDR)
0	retinol binding (GO:0019841)	17	4	0.06	+	71.24	6.16e-07	0.00312
1	isoprenoid binding (GO:0019840)	39	4	0.13	+	31.05	1.2e-05	0.0304
2	retinoid binding (GO:0005501)	39	4	0.13	+	31.05	1.2e-05	0.0203
