## Supplementary material for "Age-related dysregulation of the retinal transcriptome in African turquoise killifish": Table S4

### Sheet: Primary_Antibodies
Antigen	Host	Concentration	Catalogue number	Company
Rlpb1	Rabbit	1:100	15356-1-AP	ProteinTech
Egfr	Rabbit	1:100	18986-1-AP	ProteinTech
Tgfb3	Rabbit	1:100	ab15537	Abcam
GS	Mouse	1:200	66323-1-Ig	ProteinTech
L-Plastin	Rabbit	1:150	GTX124420	GeneTex
