## Supplementary material for "Age-related dysregulation of the retinal transcriptome in African turquoise killifish": Table S5

### Sheet: Probes
Gene	Predominant cell type	Number of probe pairs	Amplifier	Gene ID	RefSeq accession code
apoeb	immune cells	20	B1/B2/B3	LOC107379395	XM_015950130
aqp1	Müller glia	19	B2	LOC107383844	XM_015956676
arr3a	L/M cones	12	B2	LOC107386756	XM_015961363
arr3b	UV/S cones	9	B1	LOC107378629	XM_015948937
barhl2	LXH1A horizontal cells	12	B3	LOC107387388	XM_015962335
cdkn19	oligodendrocytes	21	B2	LOC107373548	XM_015941667
chat	starburst amacrines	33	B2/B3	LOC107375923	XM_015944750
crx	photoreceptors	13	B1	LOC107386328	XM_015960634
csf1r	immune cells	33	B2	LOC107387189	XM_015962005
dmbx1b	bipolar cell subtype(s)	23	B3	LOC107393235	XM_015971464
fgfbp3	differentiating cells	22	B2	LOC107373707	XM_015941852
gad2	GABAergic amacrines	28	B2/B1	LOC107383043	XM_015955457
gfap	Müller glia	20	B1	LOC107378535	XM_015948793
glula	Müller glia	17	B3	LOC107383951	XM_015956889
gnat1	rods	11	B1	LOC107385205	XM_015958937
gnat2	cones	9	B2	LOC107390790	XM_015967715
lamp5	glycinergic amacrines	29	B1	LOC107378110	XM_015948146
lhx1a	horizontal cells	24	B2	LOC107380723	XM_015952050
mki67	differentiating cells	22	B1	LOC107388101	XM_015963486
nrl	rods	18	B2	LOC107393411	GAIB01123312
nxph1	bipolar cell subtype(s)	9	B1	LOC107395327	XM_015974689
otx2	bipolar cells	7	B1	LOC107392362	XM_015970126
pax6	amacrine cells	27	B1	LOC107382063	XM_054732477
plp1	oligodendrocytes	14	B2	LOC107386530	XM_015960981
pvalb5	parvalbumin amacrines	12	B1/B	LOC107376570	XM_015945727
rbpms2	retinal ganglion cells	33	B1/B2/B3	LOC107381790	XM_015953674
rlbp1a	Müller glia	22	B2	LOC107374353	XM_054732317
rpe65a	retinal pigment epithelium	18	B1	LOC107383888	XM_015956764
slc17a6b	retinal ganglion cells	23	B2/B3	LOC107381463	XM_015953156
slc32a1b	amacrine cells	33	B1/B2	LOC107390584	XM_015967394
slc6a9	glycinergic amacrines	30	B1/B3	LOC107384219	XM_054734586
stmn1a	differentiating cells	14	B2	LOC107378633	XM_015948938
tcf4	glycinergic amacrines	25	B1	LOC107375077	XM_054744677
tfap2a	horizontal cells	17	B1	LOC107383024	XM_015955427
vsx2	bipolar cells	16	B2	LOC107392420	XM_015970216
